# Dynamic-parameter movement models reveal drivers of migratory pace in a soaring bird

**DOI:** 10.1101/465427

**Authors:** Joseph M. Eisaguirre, Marie Auger-Méthé, Christopher P. Barger, Stephen B. Lewis, Travis L. Booms, Greg A. Breed

**Affiliations:** Department of Biology & Wildlife, University of Alaska Fairbanks, Fairbanks, AK, USA; Department of Mathematics & Statistics, University of Alaska Fairbanks, Fairbanks, AK, USA; Department of Statistics, University of British Columbia, Vancouver, BC, Canada; Institute for the Oceans & Fisheries, University of British Columbia, Vancouver, BC, Canada; Alaska Department of Fish & Game, Fairbanks, AK, USA; United States Fish & Wildlife Service, Juneau, AK, USA; Institute of Arctic Biology, University of Alaska Fairbanks, Fairbanks, AK, USA

**Keywords:** Bayesian, correlated random walk, golden eagle, movement ecology, soaring flight

## Abstract

Long distance migration can increase lifetime fitness, but can be costly, incurring increased energetic expenses and higher mortality risks. Stopover and other en route behaviors allow animals to rest and replenish energy stores and avoid or mitigate other hazards during migration. Some animals, such as soaring birds, can subsidize the energetic costs of migration by extracting energy from flowing air. However, it is unclear how these energy sources affect or interact with behavioral processes and stopover in long-distance soaring migrants. To understand these behaviors and the effects of processes that might enhance use of flight subsidies, we developed a flexible mechanistic model to predict how flight subsidies drive migrant behavior and movement processes. The novel modelling framework incorporated time-varying parameters informed by environmental covariates to characterize a continuous range of behaviors during migration. This model framework was fit to GPS satellite telemetry data collected from a large soaring and opportunist foraging bird, the golden eagle (*Aquila chrysaetos*), during migration in western North America. Fitted dynamic model parameters revealed a clear circadian rhythm in eagle movement and behavior, which was directly related to thermal uplift. Behavioral budgets were complex, however, with evidence for a joint migrating/foraging behavior, resembling a slower paced fly-and-forage migration, which could facilitate efficient refueling while still ensuring migration progress. In previous work, ecological and foraging conditions are normally considered to be the key aspects of stopover location quality, but taxa that can tap energy sources from moving fluids to drive migratory locomotion, such as the golden eagle, may pace migration based on both foraging opportunities and available flight subsidies.
