## Supplementary material for "Dynamic-parameter movement models reveal drivers of migratory pace in a soaring bird": example data

	x	y	dt	oro	therm	twind	tod
1	-108.816	37.68617	1	0	1.78655742247371	3.81395562115365	1
2	-108.81717	37.68367	1	0.180466243614873	2.13360841462349	3.74985990873495	1
3	-108.88	37.81017	1	0.231048886819595	1.77561865713416	4.17337142081897	1
4	-108.5845	38.24867	1	0.313451012857651	1.41923885539417	5.25038210611775	1
5	-108.53083	38.243	1	0.0912898381446049	1.07639514876897	5.25979072599834	1
6	-108.556	38.262	1	0.122944750765628	0.711974555686991	4.71550451025285	1
7	-108.55733	38.47717	1	0	0.340233606552064	3.02418795138791	1
8	-108.55733	38.47733	1	0	0	1.84507725135319	1
9	-108.55633	38.47683	1	0.00159220674166465	0	1.89761403600329	1
10	-108.55733	38.47717	1	0	0	1.87580536383763	0
11	-108.55717	38.4775	5	0	0	0.304962005046046	0
12	-108.55917	38.47583	7	0	0.708770893570766	-3.21647586994307	1
13	-108.58133	38.46433	1	0	1.05941930391356	-3.76316278110806	1
14	-108.62583	38.29067	1	0	1.41821981743978	-4.63618927720272	1
15	-108.62467	38.29067	1	0	1.7732030834051	-4.36570223397262	1
16	-108.62367	38.3115	1	0.18363347347514	2.12500573386354	-4.21295893013299	1
17	-108.91583	38.6315	1	0	1.66812202237405	-3.87201467159164	1
18	-109.09667	38.91517	1	0	1.29438208691337	-2.20426896222069	1
19	-109.36517	39.23933	1	0.235875492868511	0.925182346221903	-2.40514826691731	1
20	-109.5515	39.59483	1	0	0.592057556592086	-1.14513795828035	1
21	-109.6335	39.99667	1	0	0.292296602860514	-0.190256461862248	1
22	-109.6935	40.28633	1	0	0	0.466955046481462	1
23	-109.7005	40.35883	1	0	0	0.811273649993889	1
24	-109.71983	40.3565	1	0	0	1.07501130240707	0
25	-109.71933	40.35633	5	0	0	1.28354584174569	0
26	-109.71883	40.3565	7	0	0.621062987729901	1.09510360549782	1
27	-109.71333	40.3565	1	0	0.930741259329018	1.0147937566253	1
28	-109.713	40.3565	1	0	1.24092008799076	1.32348289825715	1
29	-109.71283	40.3585	1	0.000108273383386697	1.55129601865905	1.60679858710129	1
30	-109.71267	40.35933	1	0.263182631546396	1.86160004554398	1.90509607192598	1
31	-109.86917	40.5345	1	0.149485087923186	1.61378915844859	1.72894869494746	1
32	-109.8795	40.84917	1	0.690680860163768	1.33028113624472	-1.5796073362285	1
33	-109.34767	41.1865	1	1.72712227374402	0.940636637324654	-1.15771085728572	1
34	-109.10767	41.54433	1	0	0.590848359460311	0.765218889090898	1
35	-108.92217	41.82267	1	0	0.281765171426953	0.7737966245996	1
36	-108.80183	41.96117	1	0	0	0.699102106298023	1
37	-108.8065	41.96233	1	0	0	1.35680586306237	1
38	-108.8065	41.9625	1	0	0	0.976455886475691	0
39	-108.8065	41.9625	5	0.0566069868138256	0	2.96639939116051	0
40	-108.8065	41.96233	7	0.123840333521957	0.464107327010238	2.60925344107194	1
41	-108.8065	41.96233	1	0.147796603973444	0.696160990515357	2.58519338764811	1
42	-108.8065	41.96233	1	0.196107407213907	0.928214654020476	2.88131244763382	1
43	-108.8065	41.9625	1	0.227748382392259	1.16026630851792	3.15865013813454	1
44	-108.718	42.213	1	0	1.41506260476773	3.89896609539325	1
45	-108.62817	42.38317	1	0.500309354911306	1.18079695722866	3.9109581365122	1
46	-108.773	42.63567	1	0	0.991199479122271	2.49590130449011	1
47	-109.0395	42.89183	1	0.256825917453193	0.813837932076591	4.25207506869949	1
48	-109.24267	43.11017	1	0	0.593280653419064	4.1361533333577	1
49	-109.46983	43.37517	1	0.428265278950768	0.336757029169879	4.47612960420591	1
50	-109.45933	43.368	1	0	0	3.72193514903628	1
51	-109.45933	43.368	1	0	0	4.92193068085862	1
52	-109.4595	43.36767	1	0	0	5.56878404966253	0
53	-109.4595	43.36783	5	0	0	5.66171628427703	0
54	-109.45783	43.36933	7	0	0.587380009014089	3.9965668424264	1
55	-109.45783	43.36933	1	0	0.881070013521133	3.67884362330653	1
56	-109.46733	43.386	1	0	1.1841726328293	4.73930218303956	1
57	-109.4985	43.41617	1	0	1.51474155002319	5.67175162506639	1
58	-109.59117	43.49633	1	0	1.8869430284608	5.58575666650087	1
59	-109.90133	43.77317	1	0.720477007933928	1.60247390318481	8.21542992691043	1
60	-110.24567	44.2615	1	0.172183698014303	1.24030355071784	7.94616507987616	1
61	-110.436	44.79783	1	1.79928830066657	0.737444155214483	9.31815229922994	1
62	-110.5285	45.06267	1	3.83803118610574	0.437411992211329	8.2052283375275	1
63	-110.84283	45.201	1	0.147154447627109	0.210769776512933	5.37397341583304	1
64	-110.97967	45.33717	1	1.60160927566152	0	4.14092137389572	1
65	-110.97983	45.33717	1	1.7084511776244	0	4.61359663458461	1
66	-110.979	45.338	1	2.07791071587978	0	5.19270283250342	0
67	-110.97883	45.3375	5	1.6695809390424	0	6.32603632997541	0
68	-110.9785	45.33767	7	1.58769103866726	0.722777427988707	5.64898999658913	1
69	-110.979	45.33933	1	1.0841997615366	1.08351989488321	5.48111401614284	1
70	-111.35833	45.52267	1	0.0241681451592289	1.27718898733151	2.13837275918219	1
71	-111.7295	45.83667	1	0.167707923170691	1.41369135382841	2.06409188371707	1
72	-111.81967	45.848	1	0.513902914338669	1.68653067024231	2.00775799121287	1
73	-111.83817	45.85067	1	0.234866224359505	1.40417379855575	2.87431706084087	1
74	-111.837	46.111	1	0.865550099570139	1.12968614275917	5.19987608306898	1
75	-111.90633	46.163	1	0.0219932438800574	0.84344584430863	6.43699769788773	1
76	-111.98683	46.404	1	0	0.559615471523836	7.51583206823742	1
77	-111.9825	46.85167	1	0	0.278335081003392	8.67605923106398	1
78	-112.30267	47.1225	1	1.8249795095291	0	9.26028515412783	1
79	-112.31417	47.11433	1	0	0	9.13470170318022	1
80	-112.314	47.1145	1	0	0	8.67071043589188	0
81	-112.31383	47.11433	5	0	0	7.23906197733212	0
82	-112.49067	47.24133	7	0	0.692032187162	4.65684842771715	1
83	-112.781	47.4455	1	3.33963302503335	1.07932882891782	4.3035413919471	1
84	-113.09067	47.73083	1	0.44936905317689	1.50578302995668	5.26332172822917	1
85	-113.244	47.903	1	0.728271420370254	1.92890421264679	4.9915068470717	1
86	-113.48117	48.175	1	2.23577615328499	2.21901527978853	4.72673188889858	1
87	-113.88017	48.5525	1	1.9172698582573	1.85086641209045	6.64955375067851	1
88	-114.25383	48.85017	1	0	1.52046131267487	5.13007515067468	1
89	-114.49033	49.27133	1	0	1.13356352028294	5.92361016849405	1
90	-114.56917	49.8705	1	0.628973229989502	0.753409512667953	3.93966325152321	1
91	-114.71483	50.32383	1	0	0.377701597983819	3.69131764612416	1
92	-115.09667	50.76933	1	0	0	5.02212448950576	1
93	-115.4445	51.0975	1	1.46414471714189	0	3.3416838776675	1
94	-115.4745	51.12933	1	0	0	3.36602288864738	0
95	-115.4745	51.12983	1	0	0	3.89100941192166	0
96	-115.47467	51.12817	5	1.95980115430657	0	4.02324159270492	0
97	-115.489	51.27933	7	0.986403126347207	0.989406568930603	2.33188690137569	1
98	-115.488	51.27933	1	0	1.31917589913452	1.10978541428851	1
99	-115.562	51.4525	1	0	1.58460355528851	1.91336059620663	1
100	-115.87833	51.81083	1	3.14946950601281	1.75932307111833	0.915045470023353	1
